# *Ta*ExpA6, *VRT-A2* and *Ta*GW2 genes differentially affect grain weight, grain number and yield of wheat through their physiological determinants

**DOI:** 10.64898/2025.12.04.692342

**Authors:** Lucas Vicentin, Daniel F. Calderini

**Author notes:** Author for correspondence: (D.F. Calderini).

## Abstract

Physiological basis of the trade-off between grain number (GN) and thousand grain weight (TGW) is key to improve wheat yield. To that end, three wheat line groups were assessed at conventional (300-350 pl m^-2^) and low (44 pl m^-2^) plant rates in the field: *Ta*ExpA6 (ectopic expression), *Ta*GW2 (*TaGW2* triple mutant), and *Ta*P1xGW2A (*VRT-A2* ectopic expression and *TaGW2-A* knock-out), together with their wild-types (WT). Except *Ta*P1xGW2A, the manipulated lines increased TGW over their WTs. However, only the transgenic *TaExpA6* line reached higher grain yield (GY) than its WT, whereas increased TGW recorded by the triple knockout of *TaGW2* was fully compensated by reduced spike number (SpN) and grain number per spike (GNS). Contrasting effects of *Ta*ExpA6 and *Ta*GW2 lines were found on the ovary weight and floret dynamics, associated with the trade-off between GW and GN. Interestingly, the overexpression of *TaExpA6* gene acts in grain tissues at post-anthesis avoiding the overlap with GN determination, while *TaGW2* disruption constrains tillering, likely as a pleiotropic effect, and shifts intra-spike resource allocation promoting early ovary growth at the expense of distal floret development and GNS. Low plant rate increased resource allocation to the spike, mitigating the GW–GNS trade-off and increasing both traits simultaneously.
