## Supplementary Tables S1-S5 for "*Ta*ExpA6, *VRT-A2* and *Ta*GW2 genes differentially affect grain weight, grain number and yield of wheat through their physiological determinants"

### Sheet: Table S1
Table S1. Mean duration (days) of the Emergence-Z31 (Em-Z31), Z31-Booting (Z31-Bo), Booting-Anthesis (Bo-An) and Anthesis-Physiological Maturity (An-PM)
periods in each group of lines and plant rate treatments in Experiments 1, 2 and 3.
				Duration (d)
Experiment	Lines*		Plant rate	Em - Z31		Z31 - Bo		Bo - An		An - PM
Exp. 1 (2021 - 2022)	TaExpA6 / WTTaExpA6		CPR300	38 ± 0.3		15 ± 0.3 b		10 ± 0.1 b		43 ± 0.2 b
			LPR	38 ± 0.2		17 ± 0.3 a		11 ± 0.2 a		45 ± 0.1 a
	P1xGW2A / WTP1xGW2A		CPR300	51 ± 0.2 b		16 ± 0.2 b		8 ± 0.3 b		44 ± 0.3 b
			LPR	53 ± 0.0 a		17 ± 0.3 a		10 ± 0.2 a		48 ± 0.3 a
Exp. 2 (2022 - 2023)	TaExpA6 / WTTaExpA6		CPR300	45 ± 0.6 b		16 ± 0.6		10 ± 0.1 b		49 ± 0.2 b
			LPR	47 ± 0.4 a		15 ± 0.4		11 ± 0.0 a		52 ± 0.0 a
	TaGW2 / WTTaGW2		CPR300	60 ± 0.5 b		25 ± 0.5 a		9 ± 0.1 b		48 ± 0.4 b
			LPR	63 ± 0.3 a		22 ± 0.2 b		10 ± 0.2 a		53 ± 0.2 a
Exp. 3 (2023 - 2024)	TaExpA6		CPR350	47 ± 0.5 c		25 ± 0.5		13 ± 0.3		45 ± 0.3 b
	WTTaExpA6			46 ± 0.0 d		24 ± 0.0		13 ± 0.0		46 ± 0.0 a
	TaGW2 / WTTaGW2			54 ± 0.3		31 ± 0.3		12 ± 0.3		41 ± 0.3
All data is shown as mean ± sem. The effect of plant rate (Exps. 1 and 2) or genotype (ExpA6 lines in Exp. 3) was assessed using ANOVA and Fisher’s least
significant difference test post hoc; different letters indicate significant effects (p<0.05). *When no phenological difference was recorded between modified lines
and their respective WT, values were calculated as the mean of each phenological period for the ExpA6, P1xGW2A and GW2 groups.

### Sheet: Table S2
Table S2. Average mean temperature, Incident photosynthetically active radiation (PAR) and Photothermal quotient (Q) during the Emergence-Booting (Em-Bo), Booting-Anthesis (Bo-An) and Anthesis-Physiological Maturity (An-PM)
periods in each group of lines and plant rate treatments in Experiments 1, 2 and 3
					Mean temperatures (°C)				Incident PAR (MJ m−2 d−1)				Q** (MJ m−2 d−1 °C-1)
Experiment	Line*		Plant rate		Em - Bo	Bo - An	An - PM		Em - Bo	Bo - An	An - PM		Em - Bo	Bo - An	An - PM
Exp. 1 (2021 - 2022)	TaExpA6 / WTTaExpA6		CPR300		12.3315	14.1727	17.1841		20.5148	24.5182	25.7432		2.90565	2.63912	2.07895
			LPR		12.3873	14.6167	16.7065		20.4673	25.125	25.6022		2.88268	2.59886	2.21835
	P1xGW2A / WTP1xGW2A		CPR300		12.8971	16.42	16.6851		21.2441	24.4	25.4277		2.79929	2.17942	2.20053
			LPR		13.2083	15.5364	16.848		21.4944	26.6364	25.214		2.74698	2.5035	2.15122
Exp. 2 (2022 - 2023)	TaExpA6 / WTTaExpA6		CPR300		11.1839	14.4545	16.044		15.7323	22.4727	21.672		3.16337	2.36286	1.95154
			LPR		11.2476	15.0417	16.1038		15.6921	24.9667	21.6302		3.13274	2.48922	1.93492
	TaGW2 / WTTaGW2		CPR300		11.3826	15.4364	16.3163		16.5849	26.4727	20.3571		3.06311	2.53604	1.76646
			LPR		11.3826	15.5333	16.1519		16.5849	26.625	20.8259		3.06311	2.51961	1.84701
Exp. 3 (2023 - 2024)	TaExpA6		CPR350		9.97945	12.9643	16.2289		17.0781	24.7643	24.9489		3.87924	3.21839	2.20776
	WTTaExpA6				9.81127	13.2214	16.1149		16.7986	24.9857	25.0255		3.92109	3.16104	2.24174
	TaGW2				10.3802	13.4154	17.7651		18.2163	22.7615	26.0512		3.79242	2.61438	2.00731
	WTTaGW2				10.4609	13.4615	17.795		18.3195	22.6308	25.945		3.77306	2.58976	1.99032
*When no phenological difference was recorded between modified lines and their respective WT, values were calculated as the mean of each phenological period for the ExpA6, P1xGW2A and GW2 groups.
**Photothermal quotient was calculated as the ratio of mean daily incident radiation to mean temperature above 4.5 °C

### Sheet: Table S3
Table S3. Grain yield (GY), grain number per square metre (GN), thousand grain weight (TGW), plant number per square metre, spike number per square metre (SpN) , grain number per spike (GNS), total aboveground biomass (AGB), harvest index (HI), plant height, spike dry weight at anthesis (SDWAn), fruiting efficiency (FE) and stem
water-soluble carbohydrates content at anthesis (Stem WSCAn) recorded in main stems and tillers of ExpA6, P1xGW2A and GW2 groups in Experiments 1, 2 and 3
		GY (g m-2)			GN (m-2)			TGW (g)			Plant N° (m-2)			Spike N° (m-2)			GN Spike-1			AGB (g m-2)			HI			Height (cm)			SDWAn (g m-2)			FE (GN SpikeDMAnt-1)			Stem WSCAn
Experiment	Genotype (G)	CPR300†	LPR		CPR300	LPR		CPR300	LPR		CPR300	LPR		CPR300	LPR		CPR300	LPR		CPR300	LPR		CPR300	LPR		CPR300	LPR		CPR300	LPR		CPR300	LPR		CPR300	LPR
Exp. 1 (2021-2022)		Main Stem																		Main Stem
	WTTaExpA6	551 b	131 A		11978 b	2680 b A		46.0 b	48.7 b A					297	44		40.4 c	60.3 b A		978 c	225 b A		0.56 a	0.58 a		79.9 c	63.6 d A
	TaExpA6	630 a	136 A		12621 b	2600 b A		50.0 a	52.4 a A					298	44		42.4 c	58.5 b A		1116 b	238 b A		0.56 a	0.57 a		82.1 c	69.9 c A
	WTP1xGW2A	598 a	149 A		14020 a	3113 a A		42.7 c	47.9 b A					298	44		47.0 b	70.0 a A		1205 ab	312 a A		0.50 b	0.48 b		88.1 b	89.6 b B
	P1xGW2A	618 a	163 A		14032 a	3267 a A		44.0 c	49.8 b A					277	44		51.2 a	73.5 a A		1263 a	336 a A		0.49 b	0.48 b		94.1 a	95.6 a B
	ANOVA p-value (G)	0.014*	0.054 ns		<0.001**	0.011*		<0.001**	0.006**					0.068 ns	0.436 ns		<0.001**	0.011*		<0.001**	<0.001**		<0.001**	<0.001**		<0.001**	<0.001**
	ANOVA p-value (R)	<0.001**			<0.001**			<0.001**						<0.001**			<0.001**			<0.001**			0.993 ns			<0.001**
	ANOVA p-value (G*R)	0.023*			0.001**			0.088 ns						0.033*			0.403 ns			0.005**			0.249 ns			<0.001**
		Tillers																		Tillers
	WTTaExpA6	541 a	778 bA		13685 a	19044 b A		39.5	40.9 A					443 a	413 B		30.8 b	46.7 b A		992	1376 c A		0.55 a	0.57 a B
	TaExpA6	564 ab	758 bA		13157 ab	16283 b A		43.1	46.5 A					413 a	350 B		31.9 b	46.9 b A		1027	1331 c A		0.55 a	0.57 a B
	WTP1xGW2A	417 c	1008 aA		10297 c	22756 a A		40.6	44.3 A					250 b	380 A		41.3 a	60.0 a A		885	2016 b A		0.47 b	0.50 b A
	P1xGW2A	464 bc	1101 aA		10946 bc	25574 a A		42.4	43.0 A					248 b	467 A		44.5 a	54.9 a A		978	2407 a A		0.47 b	0.46 c B
	ANOVA p-value (G)	0.017*	0.006**		0.037*	0.001**		0.217ns	0.063ns					<0.001**	0.055ns		0.004**	0.007**		0.387ns	<0.001**		<0.001**	<0.001**
	ANOVA p-value (R)	<0.001**			<0.001**			0.011*						0.004**			<0.001**			<0.001**			0.032*
	ANOVA p-value (G*R)	<0.001**			<0.001**			ns						<0.001**			ns			<0.001**			0.047*
Exp. 2 (2022-2023)		Main Stem																		Main Stem
	WTTaExpA6	556 c	123 b A		12062 c	2544 bc A		46.1 c	48.4 c A					305 a	44		39.6 c	57.3 bc A		1091 c	222 b A		0.51 a	0.55 a A		87.9 c	80.4 c A		110 c	25 c A		111 a	103 a B		191.9 a
	TaExpA6	590 c	127 b A		11792 c	2317 c A		50.0 b	54.5 b A					298 b	44		39.5 c	52.1 c A		1168 c	234 b A		0.51 a	0.54 a A		93.2 b	85.7 b A		100 c	27 c A		118 a	87 b A		195.9 a
	WTTaGW2	717 b	172 a A		15639 a	3583 a A		45.7 c	48.1 c A					302 ab	44		51.8 a	80.6 a A		1590 b	369 a A		0.45 b	0.47 b A		100.7 a	96.8 a A		140 b	34 b A		112 a	107 a B		73.2 b
	TaGW2	818 a	176 a A		14411 b	2911 b A		56.7 a	60.2 a A					306 a	44		47.1 b	65.5 b A		1832 a	376 a A		0.45 b	0.47 b A		100.1 a	95.7 a A		161 a	39 a A		90 b	74 c A		84.3 b
	ANOVA p-value (G)	<0.001**	0.007**		<0.001**	<0.001**		<0.001**	<0.001**					0.041*	0.436 ns		<0.001**	<0.001**		<0.001**	<0.001**		<0.001**	<0.001**		<0.001**	<0.001**		<0.001**	<0.001**		0.005**	<0.001**		<0.001**
	ANOVA p-value (R)	<0.001**			<0.001**			<0.001**						<0.001**			<0.001**			<0.001**			<0.001**			<0.001**			<0.001**			<0.001**
	ANOVA p-value (G*R)	<0.001**			<0.001**			ns						0.023*			0.013*			<0.001**			ns			ns			<0.001**			0.020*
		Tillers																		Tillers
	WTTaExpA6	447 a	801 A		9900 a	16757 b A		45.1 b	47.8 c A					322 a	335 a B		30.8 b	49.9 c A		868 b	1436 bc A		0.51 a	0.56 a A					76 a	142 A		138 a	125 B
	TaExpA6	514 a	706 A		10845 a	13807 b A		47.5 b	51.3 b A					343 a	298 ab B		31.7 b	46.8 c A		1026 a	1285 c A		0.50 a	0.55 a A					81 a	135 A		136 a	102 B
	WTTaGW2	309 b	905 A		7517 b	20489 a A		41.1 c	44.1 d A					208 b	317 a A		36.5 a	64.8 a A		813 b	1982 a A		0.38 b	0.46 b A					87 a	141 A		86 b	154 A
	TaGW2	255 b	791 A		4948 c	14141 b A		51.5 a	55.8 a A					167 c	246 b A		30.9 b	57.7 b A		646 c	1784 ab A		0.39 b	0.44 b A					45 b	147 A		117 ab	100 B
	ANOVA p-value (G)	<0.001**	0.172 ns		<0.001**	0.004**		<0.001**	<0.001**					<0.001**	0.031*		0.016*	<0.001**		0.001*	0.007**		<0.001**	<0.001**					0.026*	0.959 ns		0.039*	0.057 ns
	ANOVA p-value (R)	<0.001**			<0.001**			<0.001**						0.005**			<0.001**			<0.001**			<0.001**						<0.001**			ns
	ANOVA p-value (G*R)	<0.001**			<0.001**			ns						0.001**			0.002**			<0.001**			ns						ns			0.001**
Exp. 3 (2023-2024)		Main Stem																		Main Stem
	WTTaExpA6	667 d			14902 c			44.8 d						352			42.4 c			1384 d			0.48 a			100.4 b			131 c			114 b			177.5 a
	TaExpA6	741 c			14983 c			49.4 b						352			42.6 c			1537 c			0.48 a			108.4 a			142 bc			106 b			159.0 a
	WTTaGW2	891 b			20915 a			42.6 c						350			59.8 a			1940 b			0.46 b			110.9 a			150 b			140 a			76.8 b
	TaGW2	988 a			18803 b			52.6 a						352			53.5 b			2137 a			0.46 b			110.1 a			184 a			103 b			79.6 b
	ANOVA p-value (G)	<0.001**			<0.001**			<0.001**						0.979 ns			<0.001**			<0.001**			0.002**			<0.001**			0.001**			<0.001**			0.013*
		Tillers																		Tillers
	WTTaExpA6	714 a			16980 a			42.0 c						503 a			33.7			1484 a			0.48 a						110 ab			160
	TaExpA6	703 a			15255 a			46.1 b						477 a			32			1455 a			0.48 a						131 a			118
	WTTaGW2	345 b			8547 b			40.4 c						223 b			37.9			886 b			0.39 b						74 bc			176
	TaGW2	233 b			4650 c			49.9 a						130 c			35.2			580 c			0.40 b						48 c			206
	ANOVA p-value (G)	<0.001**			<0.001**			<0.001**						<0.001**			0.092 ns			<0.001**			<0.001**						0.003**			0.882 ns
† Column CPR300 corresponds to CPR350 in Experiment 3. ANOVA p-value is shown in the table: *, P < 0.05; **, P < 0,01; ns, not significant. Fisher´s Least Significant Difference test was used to identify significant effects of genotype and plant rate at a probability level of 5%. Different lowcase letters indicate significant differences between
lines within each plant rate. Uppercase A and B letters indicate, respectively, significant and not significant effect of plant rate for each genotype.

### Sheet: Table S4
Table S4. Significance level of two-way ANOVA for final developmental stage of florets from positions F1 to F8 of central spikelets of main
stem spikes of ExpA6, GW2 and P1xGW2A groups in experiments 1, 2 and 3
EXPA6 Lines
Source of variation	Floret primordia
	F1	F2	F3	F4	F5	F6	F7	F8
Experiment 1 (2021-2022)
Genotype (G)	-A	-	-	-	ns	ns	-	-
Plant rate (R)	-	-	-	-	**	**	-	-
G x R	-	-	-	-	ns	ns	-	-
Experiment 2 (2022-2023)
Genotype (G)	-	-	-	ns	ns	ns	-	-
Plant rate (R)	-	-	-	**	**	**	-	-
G x R	-	-	-	ns	ns	ns	-	-
Experiment 3 (2023-2024)
Genotype (G)	-	-	-	ns	**	-	-	-
GW2 Lines
Source of variation	Floret primordia
	F1	F2	F3	F4	F5	F6	F7	F8
Experiment 2 (2022-2023)
Genotype (G)	-	-	-	-	*	**	**	-
Plant rate (R)	-	-	-	-	**	**	**	-
G x R	-	-	-	-	*	*	*	-
Experiment 3 (2023-2024)
Genotype (G)	-	-	-	-	**	*	ns	-
P1xGW2A Lines
Source of variation	Floret primordia
	F1	F2	F3	F4	F5	F6	F7	F8
Experiment 1 (2021-2022)
Genotype (G)	-	-	-	-	ns	ns	ns	-
Plant rate (R)	-	-	-	-	ns	*	**	-
G x R	-	-	-	-	ns	ns	*	-
Symbols denotate the level of significance: *, p < 0.05; **, p < 0,01; ns, not significant. A "-" symbol denotes that there was no variance in the
final developmental stage achieved by florets (i.e. all observed florets reached W10 stage, or never developed enough to reach W4.5 stage)

### Sheet: Table S5
Table S5. Best fit values and extra sum of squares F-test for linear regressions in Fig. 3A-D
	Best-fit values		R2
Dataset	Y_Intercept	Slope
Exp. 1 - ExpA6 group	22.53	59.05	0.8068
Exp. 1 - P1xGW2A group	12.68	60.8	0.8666
Exp. 2	21.76	67.48	0.845
Exp. 3	18.33	62.57	0.8122
Comparison of Fits
Null hypothesis	One curve for all data sets
Alternative hypothesis	Different curve for each data set
F (df1, df2)	15.90 (6, 82)
p-value (F-test)	<0.0001
Preferred model	Different curve for each data set
